# Widespread temporal niche partitioning in an adaptive radiation of cichlid fishes

**DOI:** 10.1101/2024.05.29.596472

**Authors:** Annika L. A. Nichols, Maxwell E. R. Shafer, Adrian Indermaur, Attila Rüegg, Rita Gonzalez-Dominguez, Milan Malinsky, Carolin Sommer-Trembo, Laura Fritschi, Walter Salzburger, Alexander F. Schier

## Abstract

The partitioning of ecological niches is a fundamental component of species diversification in adaptive radiations. However, it is presently unknown if and how such bursts of organismal diversity are influenced by temporal niche partitioning, wherein species avoid competition by being active during different time windows. Here, we address this question through profiling temporal activity patterns in the exceptionally diverse fauna of cichlid fishes from African Lake Tanganyika. By integrating week-long longitudinal behavioural recordings of over 500 individuals from 60 species with eco-morphological and genomic information, we provide two lines of evidence that temporal niche partitioning facilitated this massive adaptive radiation. First, Tanganyikan cichlids exhibit all known circadian temporal activity patterns (diurnal, nocturnal, crepuscular, and cathemeral) and display substantial inter-specific variation in daily amounts of locomotion. Second, many species with similar habitat and diet niches occupy distinct temporal niches. Moreover, our results suggest that shifts between diurnal and nocturnal activity patterns are facilitated by a crepuscular intermediate state. In addition, genome-wide association studies indicate that the genetics underlying activity patterns is complex, with different clades associated with different combinations of variants. The identified variants were not associated with core circadian clock genes but with genes implicated in synapse function. These observations indicate that temporal niche partitioning contributed to adaptive radiation in cichlids and that many genes are associated with the diversity and evolution of temporal activity patterns.
