## Supplementary_Data for "Widespread temporal niche partitioning in an adaptive radiation of cichlid fishes": Supplemental Data 4.xlsx

### Sheet: Supplemental Data 4.csv
1	SRR9665659.sra
2	SRR9665692.sra
3	SRR9665646.sra
4	SRR9665642.sra
5	SRR9665633.sra
6	SRR9665632.sra
7	SRR9675393.sra
8	SRR9674053.sra
9	SRR9657511.sra
10	SRR9657512.sra
11	SRR9674003.sra
12	SRR9674024.sra
13	SRR9675373.sra
14	SRR9675378.sra
15	SRR9673838.sra
16	SRR9673839.sra
17	SRR9673914.sra
18	SRR9673915.sra
19	SRR9657567.sra
20	SRR9657492.sra
21	SRR9674034.sra
22	SRR9674027.sra
23	SRR9665717.sra
24	SRR9665641.sra
25	SRR9657557.sra
26	SRR9657562.sra
27	SRR9674012.sra
28	SRR9674015.sra
29	SRR9657560.sra
30	SRR9657563.sra
31	SRR9665672.sra
32	SRR9665673.sra
33	SRR9673926.sra
34	SRR9673927.sra
35	SRR9665644.sra
36	SRR9665645.sra
37	SRR9657507.sra
38	SRR9657508.sra
39	SRR9665703.sra
40	SRR9665708.sra
41	SRR9657490.sra
42	SRR9657489.sra
43	SRR9657495.sra
44	SRR9657497.sra
45	SRR9657565.sra
46	SRR9657566.sra
47	SRR9665640.sra
48	SRR9665643.sra
49	SRR9657502.sra
50	SRR9657501.sra
51	SRR9673956.sra
52	SRR9673963.sra
53	SRR9673978.sra
54	SRR9673983.sra
55	SRR9665662.sra
56	SRR9665663.sra
57	SRR9665687.sra
58	SRR9665684.sra
59	SRR9673934.sra
60	SRR9673929.sra
61	SRR9657524.sra
62	SRR9657525.sra
63	SRR9673912.sra
64	SRR9675318.sra
65	SRR9675315.sra
66	SRR9673890.sra
67	SRR9673893.sra
68	SRR9675334.sra
69	SRR9675333.sra
70	SRR9675320.sra
71	SRR9675319.sra
72	SRR9657505.sra
73	SRR9657500.sra
74	SRR9675329.sra
75	SRR9675336.sra
76	SRR9675332.sra
77	SRR9675331.sra
78	SRR9665638.sra
79	SRR9673859.sra
80	SRR9673852.sra
81	SRR9675338.sra
82	SRR9675337.sra
83	SRR9665648.sra
84	SRR9665647.sra
85	SRR9665649.sra
86	SRR9673987.sra
87	SRR9675374.sra
88	SRR9675375.sra
89	SRR9673849.sra
90	SRR9673848.sra
91	SRR9674035.sra
92	SRR9673982.sra
93	SRR9673845.sra
94	SRR9673925.sra
95	SRR9673895.sra
96	SRR9673894.sra
97	SRR9657533.sra
98	SRR9657536.sra
99	SRR9657564.sra
100	SRR9657561.sra
101	SRR9657528.sra
102	SRR9657479.sra
103	SRR9657480.sra
104	SRR9673971.sra
105	SRR9673972.sra
106	SRR9673984.sra
107	SRR9673981.sra
108	SRR9673968.sra
109	SRR9674025.sra
110	SRR9673959.sra
111	SRR9673964.sra
112	SRR9673967.sra
113	SRR9673969.sra
114	SRR9657518.sra
115	SRR9657509.sra
116	SRR9665682.sra
117	SRR9665685.sra
118	SRR9657568.sra
119	SRR9657546.sra
