## Supplementary_Data for "Widespread temporal niche partitioning in an adaptive radiation of cichlid fishes": Supplementary_Data_1.csv

	species_true	species	tribe	diet	f	m	u	fish_N	pc1	pc2
0	Altolamprologus calvus	Altcal	Lamprologini	Invertivore	7	5	0	12	0.14464464375566777	0.1278573595650405
1	Altolamprologus compressiceps	Altcom	Lamprologini	Invertivore	1	2	0	3	0.08121717619807783	0.18751183866250062
2	Altolamprologus shell	Altshe	Lamprologini	Invertivore	3	4	0	7	-0.10622001022107352	0.11154234855428136
3	Astatotilapia burtoni "chipwa"	Astbur	Haplochromini	Invertivore	0	11	0	11	-0.1896115932719103	0.0005715251833611212
4	Aulonocranus dewindti	Auldew	Ectodini	Invertivore	6	3	3	12	0.1520586928441979	0.06585699924596085
5	Boulengerochromis microlepis	Boumic	Boulengerochromini	Piscivore	4	3	0	7	-0.17815175841933065	0.081229255216773
6	Callochromis pleurospilus	Calple	Ectodini	Invertivore	5	7	0	12	-0.1461362577992595	0.0905311913165092
7	Chalinochromis cyanophleps	Chacya	Lamprologini	Invertivore	1	1	0	2	0.1349636419822982	0.07458932633513522
8	Julidochromis dickfeldi	Juldic	Lamprologini	Invertivore	4	5	2	11	-0.02501764676073064	0.17011868350956744
9	Ctenochromis horei	Ctehor	Trophenini	Invertivore	0	8	0	8	-0.1453371104699123	0.004851364121158472
10	Cyphotilapia frontosa	Cphfro	Cyphotilapiini	Piscivore	5	6	0	11	0.16060280702437163	0.02845031708288933
11	Cyprichromis coloratus "jumbo"	Cypcol	Cyprichromini	Zooplanktivore	6	5	0	11	-0.14512662632505885	0.08079438869255251
12	Cyprichromis leptosoma	Cyplep	Cyprichromini	Zooplanktivore	2	10	0	12	-0.11623479884392367	0.1432318197876971
13	Enantiopus melanogenys	Enamel	Ectodini	Invertivore	4	7	0	11	0.02649013297102173	0.10046802596969696
14	Eretmodus cyanostictus	Erecya	Eretmodini	Algivore	3	3	0	6	-0.16070539324294866	0.07387957334743403
15	Gnathochromis pfefferi	Gnapfe	Trophenini	Invertivore	4	3	0	7	0.11175537261240434	0.09266359100780862
16	Julidochromis marksmithi	Julmrk	Lamprologini	Algivore	5	3	1	9	-0.07124387022964451	0.17579664344043275
17	Julidochromis ornatus	Julorn	Lamprologini	Algivore	5	6	0	11	-0.15232943545941044	0.09213447776640869
18	Lamprologus ocellatus	Lamoce	Lamprologini	Invertivore	2	7	0	9	0.1372329331059948	0.12680932192372146
19	Lamprologus signatus	Lamsig	Lamprologini	Zooplanktivore	5	8	0	13	-0.1838179018756486	0.02546123524887599
20	Lepidiolamprologus attenuatus	Lepatt	Lamprologini	Piscivore	4	5	1	10	0.07720905498584259	0.19449073622580337
21	Lepidiolamprologus elongatus	Lepelo	Lamprologini	Piscivore	8	4	0	12	-0.04721834015490165	0.21541106322544362
22	Limnotilapia dardenni	Limdar	Trophenini	Invertivore	4	3	0	7	-0.11793525204092539	0.12104003456860596
23	Lobochilotes labiatus	Loblab	Trophenini	Invertivore	1	1	0	2	-0.10583835969588583	0.18965412560289024
24	Neolamprologus brevis	Neobre	Lamprologini	Zooplanktivore	6	5	0	11	0.15154473492686293	0.10508102324714988
25	Neolamprologus brichardi AS	Neobri	Lamprologini	Zooplanktivore	6	6	0	12	-0.10368434781124355	0.19731761362086978
26	Neolamprologus buescheri	Neobue	Lamprologini	Invertivore	4	8	0	12	-0.1828218172746214	0.048279453704950855
27	Neolamprologus caudopunctatus	Neocau	Lamprologini	Invertivore	4	4	0	8	-0.026523832672343567	0.1635503784619672
28	Neolamprologus crassus	Neocra	Lamprologini	Zooplanktivore	0	0	11	11	-0.178088218101875	0.03879362480967385
29	Neolamprologus cygnus	Neocyg	Lamprologini	Zooplanktivore	8	4	0	12	0.0930535898926855	0.15906324840651753
30	Neolamprologus cylindricus	Neocyl	Lamprologini	Zooplanktivore	6	6	0	12	0.1262759987093637	0.02385299624356157
31	Neolamprologus devosi	Neodev	Lamprologini	Invertivore	6	6	0	12	-0.011306025423249828	0.1444553214628157
32	Neolamprologus sp. "falcicula mahale"	NeofaM	Lamprologini	Zooplanktivore	5	4	0	9	-0.14689529357851552	0.0714219673490795
33	Neolamprologus falcicula	Neofal	Lamprologini	Zooplanktivore	5	1	0	6	0.07794397991708014	0.16839566372675335
34	Neolamprologus gracilis	Neogra	Lamprologini	Zooplanktivore	5	6	0	11	-0.11538592935880888	0.10713552934944558
35	Neolamprologus helianthus	Neohel	Lamprologini	Zooplanktivore	3	4	0	7	0.034912879387510816	0.19895734032743947
36	Neolamprologus sp. 'kombe'	Neokom	Lamprologini	Zooplanktivore	3	3	0	6	0.05424185900646537	0.17286133264185755
37	Neolamprologus longicaudatus	Neolon	Lamprologini	Invertivore	3	4	0	7	-0.018907046445738068	0.17531127337763594
38	Neolamprologus marunguensis	Neomar	Lamprologini	Zooplanktivore	2	5	0	7	-0.14304994679236518	0.15013402044138144
39	Neolamprologus multifasciatus	Neomul	Lamprologini	Zooplanktivore	4	5	0	9	0.1380329483895186	0.14466178013215944
40	Neolamprologus niger	Neonig	Lamprologini	Invertivore	6	6	0	12	0.15725857373365124	0.13110705457845173
41	Neolamprologus olivaceous	Neooli	Lamprologini	Zooplanktivore	5	4	3	12	0.058278305948971286	0.20132062859415897
42	Neolamprologus pulcher daffodil	Neopul	Lamprologini	Zooplanktivore	7	5	0	12	-0.08697162073062474	0.11163559566936784
43	Neolamprologus savoryi	Neosav	Lamprologini	Zooplanktivore	0	0	10	10	-0.0788685690035159	0.1780301413303096
44	Neolamprologus toae	Neotoa	Lamprologini	Invertivore	9	2	0	11	0.1873174872437785	0.05102224078154904
45	Neolamprologus tretocephalus	Neotre	Lamprologini	Invertivore	3	4	1	8	0.17660804823852624	0.08411997636840983
46	Neolamprologus sp. "ventralis stripe"	NeoveS	Lamprologini	Invertivore	4	4	0	8	-0.14829662316841422	0.06765402510020546
47	Neolamprologus walteri	Neowal	Lamprologini	Zooplanktivore	1	3	0	4	0.12982503021894762	0.17264362749306206
48	Ophthalmotilapia boops	Ophboo	Ectodini	Algivore	6	4	0	10	0.17735910837064714	0.08161198666277152
49	Paracyprichromis nigripinnis	Pcynig	Cyprichromini	Zooplanktivore	5	6	0	11	-0.01870801372967775	0.20476882578404332
50	Petrochromis polyodon	Petpol	Trophenini	Algivore	0	0	11	11	0.049031812114711186	0.18412280329319064
51	Telmatochromis temporalis	TelteS	Lamprologini	Algivore	4	7	1	12	0.14207263008678747	0.12048468359355827
52	Telmatochromis sp. "lufubu"	Telluf	Lamprologini	Invertivore	5	9	0	14	-0.17533465854624264	0.038980741328966444
53	Telmatochromis vittatus	Telvit	Lamprologini	Algivore	0	0	8	8	0.16996596135632042	-0.04582830428490757
54	Triglachromis otostigma	Trioto	Limnochromini	Invertivore	5	3	0	8	0.044298013826049115	0.20074543478422502
55	Tropheus sp. "black"	Tronig	Trophenini	Algivore	7	5	0	12	-0.1719621152517498	0.0780365107995031
56	Tropheus moorii	Tromoo	Trophenini	Algivore	2	5	0	7	-0.14572768310110631	0.14271943369069054
57	Variabilichromis moorii	Varmoo	Lamprologini	Algivore	3	4	0	7	0.13779525798286194	0.052856562164291895
58	Xenotilapia bathyphilus	Xenbat	Ectodini	Invertivore	3	3	2	8	0.17403241709978026	0.005152371236997428
59	Xenotilapia spilopterus	Xenspi	Ectodini	Invertivore	4	2	0	6	0.15192508938808624	0.08593364437751527
